# Generative neural networks separate common and specific transcriptional responses

**DOI:** 10.1101/2021.05.24.445440

**Authors:** Alexandra J. Lee, Dallas L. Mould, Jake Crawford, Dongbo Hu, Rani K. Powers, Georgia Doing, James C. Costello, Deborah A. Hogan, Casey S. Greene

**Affiliations:** Genomics and Computational Biology Graduate Program, University of Pennsylvania, Philadelphia, PA, USA; Department of Systems Pharmacology and Translational Therapeutics, University of Pennsylvania, Philadelphia, PA, USA; Department of Microbiology and Immunology, Geisel School of Medicine, Dartmouth, Hanover, NH, USA; Wyss Institute for Biologically Inspired Engineering, Harvard University, Boston, MA, USA; Department of Pharmacology, University of Colorado School of Medicine, Denver, CO, USA; Center for Health AI, University of Colorado School of Medicine, Denver, CO, USA; Department of Biochemistry and Molecular Genetics, University of Colorado School of Medicine, Denver, CO, USA

## Abstract

Genome-wide transcriptome profiling identifies genes that are prone to differential expression across contexts (“common DEGs”), as well as genes with changes specific to the experimental manipulation. Distinguishing common DEGs from those that are specifically changed in a context of interest allows more efficient prediction of which genes are specific to a given biological process under scrutiny. Currently, commonly differentially expressed genes or pathways can only be identified through the laborious manual curation of highly controlled experiments, an inordinately time-consuming and impractical endeavor. Here we pioneer an approach for identifying common patterns using generative neural networks. This approach produces a background set of transcriptomic experiments from which a null distribution of gene and pathway changes can be generated. By comparing the set of differentially expressed genes found in a target experiment against the generated background set, common results can be easily separated from specific ones. This “Specific cOntext Pattern Highlighting In Expression data” (SOPHIE) approach is broadly applicable to new platforms or any species with a large collection of gene expression data. We apply SOPHIE to diverse datasets including those from human, human cancer, and the bacterial pathogen *Pseudomonas aeruginosa*. SOPHIE identifies common DEGs in concordance with previously described, manually and systematically determined common DEGs. Further, molecular validation indicates that SOPHIE detects highly specific, but low magnitude, biologically relevant, transcriptional changes. SOPHIE’s measure of specificity can complement log fold change values generated from traditional differential expression analyses. For example, by filtering the set of differentially expressed genes, one can identify those genes that are specifically relevant to the experimental condition of interest. Consequently, these results can inform future research directions.
