## Supplementary material for "Generative neural networks separate common and specific transcriptional responses": Table S2

### Sheet: Sheet1
ProbeID	gene id	SOPHIE Percentile	GAPE Percentile
PA2618_at	PA2618	97.5667	90.0072
PA3479_rhlA_at	PA3479	85.9409	98.8907
PA0512_at	PA0512	96.2689	74.9188
PA3187_at	PA3187	88.6265	87.6263
PA5191_at	PA5191	86.5717	74.9188
PA0838_at	PA0838	94.0519	81.9354
PA1988_pqqD_at	PA1988	98.0083	81.9354
PA5046_at	PA5046	85.6345	87.6263
PA2840_at	PA2840	90.3749	92.4784
PA3418_ldh_at	PA3418	98.9546	99.6302
PA1003_at	PA1003	93.2498	70.5718
PA0162_at	PA0162	83.0479	74.9188
PA2146_i_at	PA2146	99.8378	87.6263
PA4630_at	PA4630	91.15	60.7504
PA3348_at	PA3348	88.8879	78.7157
PA5409_at	PA5409	86.1211	70.5718
PA4432_rpsI_at	PA4432	80.1099	98.3856
PA0629_at	PA0629	95.8724	90.0072
PA5359_at	PA5359	97.2242	94.6068
PA1930_at	PA1930	98.7563	98.3856
PA2375_i_at	PA2375	99.279	90.0072
PA4139_at	PA4139	83.5256	92.4784
PA2544_at	PA2544	86.9953	60.7504
PA4563_rpsT_at	PA4563	85.5534	97.6461
PA1150_pys2_at	PA1150	93.2048	74.9188
PA3570_mmsA_at	PA3570	83.2733	99.3236
PA0509_nirN_at	PA0509	98.0443	87.6263
PA4940_at	PA4940	88.8609	94.6068
PA3986_at	PA3986	99.3511	97.6461
PA1118_at	PA1118	91.4113	78.7157
PA2494_mexF_at	PA2494	96.2509	74.9188
PA0046_at	PA0046	94.6828	96.3113
PA2190_at	PA2190	99.0267	96.3113
PA2623_icd_at	PA2623	84.8504	78.7157
PA5212_i_at	PA5212	95.3857	98.3856
PA0729_at	PA0729	82.5883	65.7738
PA0125_at	PA0125	81.3086	70.5718
PA1190_at	PA1190	99.8558	92.4784
PA4379_at	PA4379	94.3764	74.9188
PA5271_at	PA5271	86.6709	81.9354
PA2778_at	PA2778	83.832	60.7504
PA0656_at	PA0656	99.1528	92.4784
PA2423_at	PA2423	80.867	84.9206
PA1151_imm2_at	PA1151	90.1676	81.9354
PA1920_at	PA1920	89.4557	74.9188
PA4881_at	PA4881	92.4658	81.9354
PA1353_at	PA1353	92.9524	74.9188
PA4550_fimU_at	PA4550	90.6994	81.9354
PA0126_at	PA0126	96.305	65.7738
PA4052_nusB_at	PA4052	83.6518	81.9354
PA2112_at	PA2112	97.7289	90.0072
PA5526_at	PA5526	97.3053	84.9206
PA5491_at	PA5491	87.8335	84.9206
PA1880_at	PA1880	85.4001	92.4784
PA1944_at	PA1944	91.0869	70.5718
PA0180_at	PA0180	90.9697	92.4784
PA4753_at	PA4753	82.7596	90.0072
PA4207_at	PA4207	84.2466	74.9188
PA1175_napD_at	PA1175	99.7837	90.0072
PA2788_at	PA2788	80.3623	99.6302
PA2939_at	PA2939	86.6258	99.8918
PA3068_at	PA3068	89.6539	74.9188
PA4876_osmE_at	PA4876	94.5476	90.0072
PA2174_at	PA2174	96.4311	87.6263
PA3877_narK1_at	PA3877	96.6835	84.9206
PA0049_at	PA0049	92.1323	84.9206
PA0083_at	PA0083	90.8976	94.6068
PA2031_i_at	PA2031	98.2877	98.8907
PA3846_at	PA3846	97.8731	78.7157
PA0227_at	PA0227	81.8313	60.7504
PA2951_etfA_at	PA2951	89.2934	78.7157
PA3416_at	PA3416	84.2916	97.6461
PA0110_at	PA0110	84.6972	81.9354
PA1080_flgE_at	PA1080	81.9394	97.6461
PA0070_at	PA0070	85.8688	92.4784
PA3216_at	PA3216	94.1691	70.5718
PA1176_napF_at	PA1176	99.4773	94.6068
PA1471_at	PA1471	99.9279	87.6263
PA1789_at	PA1789	93.5022	78.7157
PA4290_at	PA4290	81.7772	87.6263
PA1746_at	PA1746	80.6957	94.6068
PA1094_fliD_at	PA1094	98.3417	87.6263
PA4235_bfrA_at	PA4235	90.3749	90.0072
PA0713_at	PA0713	87.2116	90.0072
PA0865_hpd_at	PA0865	81.3987	98.3856
PA4226_pchE_at	PA4226	94.2322	98.8907
PA3729_at	PA3729	87.3919	60.7504
PA1696_pscO_at	PA1696	90.2037	78.7157
PA2321_at	PA2321	81.3086	78.7157
PA5346_at	PA5346	85.292	65.7738
PA0639_at	PA0639	99.0087	90.0072
PA3465_at	PA3465	85.3461	74.9188
PA3724_lasB_at	PA3724	92.7541	99.7835
PA3737_dsbC_at	PA3737	93.403	81.9354
PA0456_at	PA0456	93.3309	81.9354
PA3792_leuA_at	PA3792	95.2596	74.9188
PA5482_at	PA5482	98.2156	97.6461
PA1571_at	PA1571	97.819	92.4784
PA0106_coxA_at	PA0106	99.6575	99.8918
PA0075_at	PA0075	95.584	70.5718
PA2113_at	PA2113	97.4045	94.6068
PA2194_hcnB_at	PA2194	97.7019	96.3113
PA2637_nuoA_at	PA2637	88.6446	81.9354
PA0887_acsA_at	PA0887	95.2956	92.4784
PA2501_at	PA2501	96.0526	90.0072
PA3558_at	PA3558	90.2758	65.7738
PA1432_lasI_at	PA1432	81.3987	92.4784
PA0641_at	PA0641	97.7469	84.9206
PA0628_at	PA0628	98.0443	87.6263
PA0640_at	PA0640	98.0714	87.6263
PA3553_at	PA3553	96.0707	74.9188
PA3150_wbpG_at	PA3150	80.9571	78.7157
PA2412_at	PA2412	86.5177	84.9206
PA0612_i_at	PA0612	84.3818	78.7157
PA5313_at	PA5313	87.1665	87.6263
PA1324_at	PA1324	95.1514	97.6461
PA0620_at	PA0620	94.9171	84.9206
PA4501_at	PA4501	86.8962	70.5718
PA2248_bkdA2_at	PA2248	97.9001	99.3236
PA3183_zwf_at	PA3183	91.7448	90.0072
PA3328_at	PA3328	83.9221	84.9206
PA0627_at	PA0627	96.9899	94.6068
PA0918_at	PA0918	87.536	65.7738
PA2249_bkdB_at	PA2249	89.2394	99.3236
PA3930_cioA_at	PA3930	94.4575	98.3856
PA4611_at	PA4611	99.0447	97.6461
PA3818_at	PA3818	87.1485	96.3113
PA1087_flgL_at	PA1087	96.8277	84.9206
PA0998_at	PA0998	95.1244	90.0072
PA3578_at	PA3578	84.9585	74.9188
PA0644_at	PA0644	86.8962	70.5718
PA1077_flgB_at	PA1077	89.3926	90.0072
PA0567_i_at	PA0567	98.6482	94.6068
PA4222_at	PA4222	92.4297	90.0072
PA4525_pilA_at	PA4525	97.026	74.9188
PA3142_i_at	PA3142	99.1889	60.7504
PA4326_at	PA4326	91.3663	81.9354
PA4370_at	PA4370	81.3987	92.4784
PA0232_pcaC_at	PA0232	90.2307	78.7157
PA4236_katA_at	PA4236	92.8172	92.4784
PA1985_pqqA_at	PA1985	99.4953	81.9354
PA3740_at	PA3740	94.4124	90.0072
PA0634_at	PA0634	98.7203	84.9206
PA2684_at	PA2684	85.9048	70.5718
PA4385_groEL_at	PA4385	82.6784	84.9206
PA0985_at	PA0985	96.341	81.9354
PA1700_at	PA1700	88.9239	78.7157
PA2016_at	PA2016	84.8143	87.6263
PA2621_at	PA2621	99.3691	74.9188
PA3622_rpoS_at	PA3622	89.5908	98.8907
PA3334_at	PA3334	88.6896	97.6461
PA3394_nosF_at	PA3394	93.2228	78.7157
PA1117_at	PA1117	92.1954	65.7738
PA1431_rsaL_at	PA1431	97.1702	98.3856
PA0122_at	PA0122	96.7286	98.8907
PA0277_at	PA0277	92.9254	74.9188
PA4229_pchC_at	PA4229	88.96	96.3113
PA3266_capB_at	PA3266	99.1168	78.7157
PA3245_minE_at	PA3245	84.5981	81.9354
PA2966_acpP_at	PA2966	85.4452	87.6263
PA3186_oprB_s_at	PA3186	80.3172	90.0072
PA3250_at	PA3250	95.9445	92.4784
PA1180_phoQ_at	PA1180	84.3818	84.9206
PA3873_narJ_at	PA3873	95.6561	65.7738
PA1963_at	PA1963	96.4131	65.7738
PA2495_oprN_at	PA2495	81.1464	78.7157
PA3745_rpsP_at	PA3745	94.7368	92.4784
PA2717_cpo_at	PA2717	87.7974	78.7157
PA3554_at	PA3554	97.071	70.5718
PA0614_at	PA0614	97.774	96.3113
PA4296_at	PA4296	99.6395	99.6302
PA1199_at	PA1199	88.0497	74.9188
PA4463_at	PA4463	84.4629	60.7504
PA4874_at	PA4874	93.7094	84.9206
PA3552_at	PA3552	95.2415	65.7738
PA4111_i_at	PA4111	83.7419	60.7504
PA0613_at	PA0613	88.1218	90.0072
PA0763_mucA_at	PA0763	86.3284	97.6461
PA1987_pqqC_at	PA1987	92.2314	84.9206
PA0291_oprE_at	PA0291	94.4845	96.3113
PA1041_at	PA1041	99.8919	99.9729
PA0059_osmC_at	PA0059	97.6208	97.6461
PA1076_at	PA1076	94.5115	65.7738
PA1978_at	PA1978	89.4557	84.9206
PA4309_pctA_at	PA4309	88.4193	81.9354
PA2482_at	PA2482	80.4344	81.9354
PA1575_at	PA1575	82.0926	65.7738
PA0626_at	PA0626	95.4758	92.4784
PA1474_at	PA1474	86.013	81.9354
PA1592_i_at	PA1592	80.8399	92.4784
PA3326_at	PA3326	87.1846	98.3856
PA2366_at	PA2366	95.4488	97.6461
PA3396_nosL_at	PA3396	94.7999	65.7738
PA0516_nirF_at	PA0516	96.7286	74.9188
PA1354_at	PA1354	91.6997	74.9188
PA1078_flgC_at	PA1078	85.9589	84.9206
PA5424_at	PA5424	98.7383	92.4784
PA1660_at	PA1660	91.1139	65.7738
PA3274_at	PA3274	92.9704	70.5718
PA4270_rpoB_at	PA4270	80.6597	94.6068
PA1079_flgD_at	PA1079	86.3284	87.6263
PA1701_at	PA1701	87.3648	87.6263
PA3905_at	PA3905	80.2361	74.9188
PA3234_at	PA3234	93.0786	94.6068
PA1082_flgG_at	PA1082	84.8864	84.9206
PA0760_at	PA0760	90.3389	70.5718
PA4661_at	PA4661	86.031	84.9206
PA0565_at	PA0565	98.7743	70.5718
PA4641_at	PA4641	94.4575	60.7504
PA4773_at	PA4773	96.0256	84.9206
PA1048_at	PA1048	91.168	81.9354
PA5553_atpC_at	PA5553	90.6363	81.9354
PA3460_at	PA3460	81.0472	92.4784
PA4355_at	PA4355	84.4358	60.7504
PA2572_at	PA2572	97.5397	92.4784
PA0084_at	PA0084	96.8457	87.6263
PA3160_wzz_at	PA3160	92.8623	65.7738
PA4880_at	PA4880	97.9632	97.6461
PA4523_at	PA4523	98.522	87.6263
PA4864_ureD_at	PA4864	86.4366	60.7504
PA4551_pilV_at	PA4551	96.1247	70.5718
PA4774_at	PA4774	95.0072	84.9206
PA3229_at	PA3229	98.8284	60.7504
PA0615_at	PA0615	88.248	90.0072
PA0852_cpbD_at	PA0852	81.2275	98.3856
PA4566_obg_at	PA4566	80.3983	87.6263
PA3032_at	PA3032	89.5187	92.4784
PA1676_at	PA1676	92.5198	65.7738
PA0731_at	PA0731	87.536	94.6068
PA3049_rmf_at	PA3049	100	97.6461
PA2668_at	PA2668	93.8266	65.7738
PA4500_at	PA4500	89.9243	99.7835
PA3366_amiE_at	PA3366	80.0559	81.9354
PA3742_rplS_at	PA3742	89.6539	92.4784
PA0856_at	PA0856	85.292	78.7157
PA4520_at	PA4520	81.8583	60.7504
PA3584_glpD_at	PA3584	93.0786	98.3856
PA4433_rplM_at	PA4433	83.6518	96.3113
PA3179_at	PA3179	94.872	87.6263
PA0045_at	PA0045	96.8998	96.3113
PA0534_at	PA0534	84.7693	74.9188
PA1198_at	PA1198	87.7073	87.6263
PA1775_at	PA1775	83.5256	87.6263
PA2737_at	PA2737	92.9254	78.7157
PA2815_at	PA2815	93.7996	92.4784
PA3188_at	PA3188	85.0757	96.3113
PA2009_hmgA_at	PA2009	99.4412	99.3236
PA0673_at	PA0673	80.6777	65.7738
PA2827_at	PA2827	88.3201	74.9188
PA2433_at	PA2433	99.4052	96.3113
PA2109_at	PA2109	82.0926	70.5718
PA1002_phnB_at	PA1002	81.5789	94.6068
PA2019_at	PA2019	83.4805	87.6263
PA3017_at	PA3017	92.4117	90.0072
PA1881_at	PA1881	90.1226	84.9206
PA3260_at	PA3260	95.3407	65.7738
PA0105_coxB_at	PA0105	99.8017	100
PA2733_at	PA2733	92.8172	65.7738
PA0958_oprD_at	PA0958	84.6972	94.6068
PA2445_gcvP2_at	PA2445	88.8158	99.8918
PA0510_at	PA0510	97.9001	84.9206
PA4217_at	PA4217	81.5429	99.3236
PA1552_at	PA1552	91.0869	92.4784
PA1493_cysP_at	PA1493	84.2195	96.3113
PA1753_at	PA1753	94.7999	81.9354
PA4276_secE_at	PA4276	82.2188	90.0072
PA2562_at	PA2562	96.9719	94.6068
PA4570_at	PA4570	87.3198	90.0072
PA1356_at	PA1356	80.0559	70.5718
PA0616_at	PA0616	95.1244	94.6068
PA3235_at	PA3235	95.8363	96.3113
PA0807_at	PA0807	97.2693	87.6263
PA0635_at	PA0635	99.0988	92.4784
PA4451_at	PA4451	89.0411	84.9206
PA0177_at	PA0177	84.0393	96.3113
PA1177_napE_at	PA1177	99.6756	99.7835
PA4865_ureA_at	PA4865	93.2949	84.9206
PA4775_at	PA4775	88.5364	70.5718
PA3842_at	PA3842	85.4903	81.9354
PA0176_at	PA0176	92.0963	98.3856
PA4311_at	PA4311	95.9895	92.4784
PA2453_at	PA2453	96.6474	84.9206
PA4610_at	PA4610	90.5281	90.0072
PA0625_at	PA0625	97.5397	96.3113
PA4922_azu_at	PA4922	86.3284	65.7738
PA1457_cheZ_at	PA1457	82.5433	60.7504
PA4496_at	PA4496	87.9326	90.0072
PA0996_at	PA0996	94.0339	90.0072
PA0521_at	PA0521	90.9247	60.7504
PA0511_nirJ_at	PA0511	98.5761	87.6263
PA2735_at	PA2735	87.7343	60.7504
PA2368_i_at	PA2368	90.2758	87.6263
PA3837_at	PA3837	81.8944	81.9354
PA3151_hisF2_at	PA3151	82.4802	70.5718
PA2388_at	PA2388	87.6172	70.5718
PA1505_moaA2_at	PA1505	88.4823	74.9188
PA1946_rbsB_at	PA1946	86.6438	81.9354
PA2024_at	PA2024	94.872	99.3236
PA0587_at	PA0587	99.5314	98.8907
PA4208_at	PA4208	88.4193	78.7157
PA2920_at	PA2920	93.8807	87.6263
PA5348_at	PA5348	98.6842	92.4784
PA4224_at	PA4224	88.7707	94.6068
PA2116_at	PA2116	96.8097	78.7157
PA3262_at	PA3262	81.8583	84.9206
PA5515_at	PA5515	90.1226	60.7504
PA2485_at	PA2485	99.7657	98.8907
PA2883_at	PA2883	98.8825	92.4784
PA2968_fabD_at	PA2968	85.5534	94.6068
PA3866_at	PA3866	97.4405	78.7157
PA2555_at	PA2555	89.5638	96.3113
PA0746_at	PA0746	81.4798	99.6302
PA4776_at	PA4776	92.0512	74.9188
PA2486_at	PA2486	98.7924	96.3113
PA4366_sodB_at	PA4366	86.4366	65.7738
PA4305_at	PA4305	88.6896	65.7738
PA0636_at	PA0636	99.5854	90.0072
PA3716_at	PA3716	93.1327	60.7504
PA3152_hisH2_at	PA3152	82.6784	60.7504
PA2008_fahA_at	PA2008	98.1615	96.3113
PA4587_ccpR_at	PA4587	97.044	99.3236
PA0141_at	PA0141	89.5908	96.3113
PA3352_at	PA3352	89.7981	78.7157
PA4726_at	PA4726	87.3198	65.7738
PA1202_at	PA1202	90.7444	87.6263
PA0128_at	PA0128	91.9611	92.4784
PA0979_s_at	PA0979	87.6712	87.6263
PA3451_at	PA3451	99.7477	90.0072
PA1745_at	PA1745	97.801	87.6263
PA4225_pchF_at	PA4225	84.4358	96.3113
PA3385_at	PA3385	94.9892	96.3113
PA2250_lpdV_at	PA2250	93.0245	94.6068
PA1092_fliC_at	PA1092	99.0807	87.6263
PA1289_at	PA1289	93.6824	94.6068
PA2358_at	PA2358	80.5876	60.7504
PA5110_fbp_at	PA5110	90.0415	65.7738
PA1464_at	PA1464	95.1694	65.7738
PA5380_at	PA5380	85.4903	96.3113
PA3432_i_at	PA3432	91.0328	74.9188
PA5461_at	PA5461	95.7642	81.9354
PA2560_at	PA2560	85.2289	70.5718
PA0250_at	PA0250	87.0854	81.9354
PA5061_at	PA5061	95.3407	70.5718
PA0871_phhB_at	PA0871	87.9867	92.4784
PA0026_at	PA0026	91.6096	81.9354
PA0745_at	PA0745	84.2916	99.6302
PA1557_at	PA1557	95.0973	97.6461
PA0263_hcpC_s_at	PA0263	95.8003	74.9188
PA0506_at	PA0506	92.2765	81.9354
PA5049_rpmE_at	PA5049	98.1345	96.3113
PA1178_oprH_at	PA1178	97.071	94.6068
PA4574_at	PA4574	81.6601	87.6263
PA0910_at	PA0910	96.5934	65.7738
PA4746_at	PA4746	85.4001	92.4784
PA0632_at	PA0632	99.2249	70.5718
PA1559_at	PA1559	84.562	97.6461
PA2570_pa1L_at	PA2570	93.1507	94.6068
PA0399_at	PA0399	85.7246	60.7504
PA3967_at	PA3967	86.9953	70.5718
PA1093_at	PA1093	92.6009	94.6068
PA2323_at	PA2323	81.2275	81.9354
PA3530_at	PA3530	94.9531	94.6068
PA1333_r_at	PA1333	91.8439	99.3236
PA2365_at	PA2365	95.0793	96.3113
PA1250_aprI_at	PA1250	91.943	90.0072
PA3796_at	PA3796	82.0025	70.5718
PA4293_at	PA4293	84.0844	84.9206
PA2799_at	PA2799	97.4946	70.5718
PA4877_at	PA4877	96.1788	65.7738
PA1459_at	PA1459	86.1662	60.7504
PA0870_phhC_at	PA0870	84.8143	81.9354
PA1174_napA_at	PA1174	98.4319	98.3856
PA3525_argG_at	PA3525	89.2033	96.3113
PA2306_at	PA2306	97.3053	74.9188
PA3440_at	PA3440	83.8771	74.9188
PA3022_at	PA3022	82.8857	81.9354
PA4741_rpsO_at	PA4741	82.2188	90.0072
PA3294_s_at	PA3294	94.3583	60.7504
PA2634_at	PA2634	97.7019	81.9354
PA3841_exoS_at	PA3841	88.5184	81.9354
PA2754_at	PA2754	98.8645	98.3856
PA3123_at	PA3123	90.8075	84.9206
PA0647_at	PA0647	81.9575	74.9188
PA0655_at	PA0655	86.5988	60.7504
PA4430_at	PA4430	80.7408	94.6068
PA0094_at	PA0094	93.5743	78.7157
PA1710_exsC_at	PA1710	86.788	94.6068
PA4870_at	PA4870	96.2149	70.5718
PA2193_hcnA_at	PA2193	89.8342	97.6461
PA3872_narI_at	PA3872	98.4499	78.7157
PA4465_at	PA4465	84.1745	78.7157
PA4575_at	PA4575	86.8241	78.7157
PA2231_at	PA2231	88.4193	70.5718
PA3915_moaB1_at	PA3915	85.9859	70.5718
PA5378_at	PA5378	83.3273	90.0072
PA5136_at	PA5136	87.6172	70.5718
PA5556_atpA_at	PA5556	82.6063	90.0072
PA3287_at	PA3287	88.6085	65.7738
PA1761_at	PA1761	98.5941	92.4784
PA5060_phaF_at	PA5060	98.3057	65.7738
PA5347_at	PA5347	88.23	70.5718
PA5436_at	PA5436	84.3818	92.4784
PA2573_at	PA2573	94.142	90.0072
PA3161_himD_at	PA3161	91.9971	60.7504
PA3615_at	PA3615	89.8882	74.9188
PA2970_rpmF_at	PA2970	93.9077	94.6068
PA0950_at	PA0950	90.5822	60.7504
PA3569_mmsB_at	PA3569	88.4193	98.3856
PA0737_at	PA0737	93.1146	65.7738
PA2552_at	PA2552	82.8136	90.0072
PA1901_s_at	PA1901	89.1402	96.3113
PA3126_ibpA_at	PA3126	94.7729	94.6068
PA2911_at	PA2911	85.2559	60.7504
PA2204_at	PA2204	95.6831	87.6263
PA4406_lpxC_at	PA4406	88.2841	60.7504
PA4571_at	PA4571	90.438	81.9354
PA1228_at	PA1228	87.6893	70.5718
PA4759_dapB_at	PA4759	88.1669	70.5718
PA2232_at	PA2232	94.9712	65.7738
PA3361_at	PA3361	98.6301	99.7835
PA3349_at	PA3349	96.5213	96.3113
PA5303_at	PA5303	81.7141	74.9188
PA4306_at	PA4306	99.261	96.3113
PA2747_at	PA2747	99.9459	92.4784
PA4929_at	PA4929	86.7069	87.6263
PA3012_at	PA3012	91.204	70.5718
PA4090_at	PA4090	87.9867	92.4784
PA4925_at	PA4925	98.0894	97.6461
PA0633_at	PA0633	99.3151	96.3113
PA2759_at	PA2759	89.8702	74.9188
PA4134_i_at	PA4134	84.526	92.4784
PA5016_aceF_at	PA5016	90.0415	81.9354
PA4913_at	PA4913	92.0242	90.0072
PA2371_at	PA2371	89.3475	81.9354
PA0111_at	PA0111	92.4477	81.9354
PA1341_at	PA1341	83.3904	96.3113
PA2080_at	PA2080	83.6518	92.4784
PA2493_mexE_at	PA2493	96.7015	65.7738
PA4535_at	PA4535	85.6705	74.9188
PA2166_at	PA2166	91.5826	92.4784
PA4717_at	PA4717	90.4831	70.5718
PA2006_at	PA2006	89.8522	81.9354
PA4142_at	PA4142	81.3987	74.9188
PA0299_at	PA0299	80.173	70.5718
PA4703_at	PA4703	99.3872	90.0072
PA3912_at	PA3912	88.96	70.5718
PA0704_at	PA0704	86.5988	60.7504
PA1776_at	PA1776	90.5822	74.9188
PA1000_at	PA1000	93.2769	92.4784
PA0734_i_at	PA0734	87.0854	70.5718
PA1852_at	PA1852	97.3774	87.6263
PA0525_at	PA0525	91.2851	78.7157
PA2379_at	PA2379	90.6092	74.9188
PA5174_at	PA5174	80.4344	84.9206
PA2575_at	PA2575	84.0844	74.9188
PA4210_s_at	PA4210	87.7974	87.6263
PA4608_at	PA4608	94.6557	84.9206
PA4299_at	PA4299	93.7545	84.9206
PA3393_nosD_at	PA3393	92.9975	65.7738
PA4129_at	PA4129	88.0227	98.8907
PA2863_lipH_at	PA2863	85.9859	60.7504
PA0637_at	PA0637	98.4769	87.6263
PA3819_at	PA3819	93.5472	98.8907
PA0805_at	PA0805	98.2696	96.3113
PA4915_at	PA4915	89.9243	96.3113
PA1574_at	PA1574	96.3771	84.9206
PA2937_at	PA2937	99.6035	99.3236
PA0643_at	PA0643	96.0256	74.9188
PA2381_at	PA2381	97.1882	96.3113
PA2143_at	PA2143	82.7866	74.9188
PA3041_at	PA3041	94.2322	92.4784
PA0743_at	PA0743	98.4138	98.8907
PA0293_at	PA0293	85.6705	65.7738
PA3520_at	PA3520	95.566	96.3113
PA1674_folE2_at	PA1674	92.7361	84.9206
PA3922_at	PA3922	91.0328	99.6302
PA0359_at	PA0359	96.9358	74.9188
PA2742_rpmI_at	PA2742	83.2282	70.5718
PA4739_at	PA4739	99.5494	99.6302
PA1732_at	PA1732	86.7069	74.9188
PA0586_at	PA0586	99.1709	99.3236
PA2367_at	PA2367	96.287	96.3113
PA0085_at	PA0085	93.9438	96.3113
PA5462_at	PA5462	83.9582	70.5718
PA3875_narG_at	PA3875	95.6381	81.9354
PA4614_mscL_at	PA4614	89.4557	90.0072
PA3688_at	PA3688	95.9084	96.3113
PA1440_at	PA1440	91.3843	60.7504
PA4502_at	PA4502	83.1651	81.9354
PA1617_at	PA1617	82.9218	92.4784
PA4223_at	PA4223	94.5836	94.6068
PA4748_tpiA_at	PA4748	95.4488	87.6263
PA0074_ppkA_at	PA0074	92.628	74.9188
PA2111_at	PA2111	94.6197	96.3113
PA1073_braD_at	PA1073	81.1464	96.3113
PA3785_at	PA3785	89.6539	90.0072
PA3205_at	PA3205	90.6813	84.9206
PA2666_at	PA2666	83.093	65.7738
PA2370_at	PA2370	84.8864	78.7157
PA4294_at	PA4294	88.0678	78.7157
PA0762_algU_at	PA0762	89.005	98.8907
PA4269_rpoC_at	PA4269	81.0022	92.4784
PA4761_dnaK_at	PA4761	81.7141	96.3113
PA3533_at	PA3533	97.1521	70.5718
PA2620_clpA_at	PA2620	97.9362	84.9206
PA4738_at	PA4738	98.9185	97.6461
PA5261_algR_at	PA5261	95.611	78.7157
PA4657_at	PA4657	91.6096	84.9206
PA4300_at	PA4300	85.8147	94.6068
PA5475_at	PA5475	82.0926	94.6068
PA0782_putA_at	PA0782	92.3486	74.9188
PA2329_at	PA2329	87.7614	74.9188
PA2182_at	PA2182	96.8818	78.7157
PA1791_at	PA1791	81.0472	65.7738
PA0621_at	PA0621	96.1608	97.6461
PA2746_at	PA2746	99.982	90.0072
PA0638_at	PA0638	97.3504	90.0072
PA3347_at	PA3347	96.7736	90.0072
PA2018_at	PA2018	93.376	81.9354
PA1718_pscE_at	PA1718	92.0692	87.6263
PA0515_at	PA0515	98.8464	87.6263
PA2755_eco_at	PA2755	89.3926	78.7157
PA3332_at	PA3332	84.4809	98.3856
PA1555_at	PA1555	97.6027	96.3113
PA2532_tpx_at	PA2532	90.7444	70.5718
PA4132_at	PA4132	97.4225	92.4784
PA3572_at	PA3572	99.7116	87.6263
PA0642_at	PA0642	86.3825	60.7504
PA4067_oprG_at	PA4067	90.7444	96.3113
PA4312_at	PA4312	90.1226	74.9188
PA1414_at	PA1414	95.5299	96.3113
PA0329_at	PA0329	98.9906	92.4784
PA4304_at	PA4304	84.1565	87.6263
PA4756_carB_at	PA4756	80.8219	81.9354
PA3743_trmD_at	PA3743	84.8504	92.4784
PA4345_at	PA4345	96.4492	70.5718
PA0767_lepA_at	PA0767	80.3623	96.3113
PA1135_at	PA1135	98.2516	90.0072
PA0960_at	PA0960	95.4218	81.9354
PA0078_at	PA0078	95.611	81.9354
PA3906_at	PA3906	85.4452	81.9354
PA2444_glyA2_at	PA2444	91.9791	98.8907
PA0645_at	PA0645	94.5115	70.5718
PA1662_at	PA1662	96.359	70.5718
PA0396_pilU_at	PA0396	81.8133	74.9188
PA0523_norC_at	PA0523	94.8991	84.9206
PA1465_at	PA1465	94.827	65.7738
PA2007_maiA_i_at	PA2007	95.0252	96.3113
PA4141_at	PA4141	98.504	99.3236
PA2014_at	PA2014	98.54	90.0072
PA2983_at	PA2983	88.5905	84.9206
PA0088_at	PA0088	96.6114	60.7504
PA1249_aprA_at	PA1249	91.0598	99.3236
PA1728_at	PA1728	99.4232	98.3856
PA4702_at	PA4702	98.1795	94.6068
PA1658_at	PA1658	96.6294	87.6263
PA3417_at	PA3417	94.9351	99.6302
PA4638_at	PA4638	88.5634	65.7738
PA4648_at	PA4648	93.4661	98.8907
PA1404_at	PA1404	90.3118	70.5718
PA1089_at	PA1089	81.2725	65.7738
PA0080_at	PA0080	93.8266	65.7738
PA4042_xseB_at	PA4042	81.3987	84.9206
PA3091_at	PA3091	95.0433	70.5718
PA1694_pscQ_at	PA1694	89.2934	70.5718
PA2081_at	PA2081	86.6709	74.9188
PA5107_blc_at	PA5107	91.2851	65.7738
PA1806_fabI_at	PA1806	85.3641	70.5718
PA0315_at	PA0315	86.77	97.6461
PA0618_at	PA0618	95.8544	96.3113
PA0959_at	PA0959	86.8962	78.7157
PA3911_at	PA3911	94.4124	81.9354
PA1072_braE_at	PA1072	89.7441	84.9206
PA1337_ansB_at	PA1337	87.536	87.6263
PA1871_lasA_at	PA1871	85.9048	99.3236
PA0047_at	PA0047	94.3403	78.7157
PA5315_rpmG_at	PA5315	94.0699	96.3113
PA2364_at	PA2364	83.5256	81.9354
PA5446_i_at	PA5446	99.4593	96.3113
PA0630_at	PA0630	96.5393	81.9354
PA2380_at	PA2380	97.2422	60.7504
PA2015_at	PA2015	97.3774	98.3856
PA1244_at	PA1244	95.7372	81.9354
PA1754_cysB_at	PA1754	89.8161	74.9188
PA3857_at	PA3857	82.0926	65.7738
PA4358_at	PA4358	80.5876	96.3113
PA1897_at	PA1897	92.0963	87.6263
PA3395_nosY_at	PA3395	92.2314	74.9188
PA2816_i_at	PA2816	93.5022	65.7738
PA2805_at	PA2805	97.9362	74.9188
PA1665_at	PA1665	97.6568	60.7504
PA4377_at	PA4377	99.8738	98.3856
PA0921_at	PA0921	82.336	81.9354
PA3333_fabH2_at	PA3333	93.7815	90.0072
PA0108_coIII_at	PA0108	99.1348	99.8918
PA4443_cysD_at	PA4443	90.3118	94.6068
PA2491_at	PA2491	91.7898	65.7738
PA1847_at	PA1847	88.1399	84.9206
PA3784_at	PA3784	88.9239	87.6263
PA3904_i_at	PA3904	88.266	78.7157
PA1803_lon_at	PA1803	84.9315	60.7504
PA1001_phnA_at	PA1001	89.1402	96.3113
PA3600_at	PA3600	83.9221	74.9188
PA0039_at	PA0039	96.5573	94.6068
PA2780_at	PA2780	90.5281	94.6068
PA0524_norB_at	PA0524	93.9888	92.4784
PA2011_at	PA2011	91.8439	78.7157
PA5216_at	PA5216	81.3987	60.7504
PA4642_at	PA4642	85.1208	78.7157
PA5275_at	PA5275	87.6172	74.9188
PA0999_fabH1_at	PA0999	95.2776	92.4784
PA4607_at	PA4607	99.9099	99.9729
PA1556_at	PA1556	96.1428	96.3113
PA2738_himA_at	PA2738	90.2487	60.7504
PA1323_at	PA1323	94.6557	97.6461
PA2779_at	PA2779	99.297	96.3113
PA0619_at	PA0619	98.6662	94.6068
PA0179_at	PA0179	98.8104	98.8907
PA0513_at	PA0513	98.4769	78.7157
PA1159_at	PA1159	93.6373	87.6263
PA2659_at	PA2659	98.2336	94.6068
PA3526_at	PA3526	82.9939	94.6068
PA2030_at	PA2030	91.5195	92.4784
PA1695_pscP_at	PA1695	87.9326	65.7738
PA1562_acnA_at	PA1562	91.3122	78.7157
PA2013_at	PA2013	95.7102	90.0072
PA5167_at	PA5167	84.526	92.4784
PA3278_at	PA3278	90.7895	97.6461
PA2247_bkdA1_at	PA2247	93.9438	98.8907
PA3691_at	PA3691	90.411	94.6068
PA2071_fusA2_at	PA2071	88.7437	92.4784
PA1657_at	PA1657	98.3778	87.6263
PA5178_at	PA5178	93.6824	90.0072
PA3415_at	PA3415	90.6633	94.6068
PA1096_at	PA1096	99.6215	90.0072
PA5460_at	PA5460	99.964	92.4784
PA0171_at	PA0171	90.8345	70.5718
PA2604_at	PA2604	96.4672	92.4784
PA0623_at	PA0623	97.8371	98.8907
PA4596_at	PA4596	92.3486	90.0072
PA1172_napC_at	PA1172	96.323	90.0072
PA4777_at	PA4777	81.9214	78.7157
PA3446_at	PA3446	86.1662	84.9206
PA2384_at	PA2384	80.7408	81.9354
PA0482_glcB_at	PA0482	91.7267	65.7738
PA3531_bfrB_at	PA3531	96.7556	96.3113
PA5479_gltP_at	PA5479	86.2653	97.6461
PA0376_rpoH_at	PA0376	84.1925	65.7738
PA3913_at	PA3913	86.8241	78.7157
PA0366_at	PA0366	80.5876	78.7157
PA1071_braF_at	PA1071	81.3086	92.4784
PA2004_at	PA2004	80.867	60.7504
PA2667_at	PA2667	98.7022	84.9206
PA4685_at	PA4685	86.0761	74.9188
PA3476_rhlL_at	PA3476	83.5797	84.9206
PA2554_at	PA2554	83.4174	92.4784
PA0077_at	PA0077	91.916	60.7504
PA5182_at	PA5182	91.6366	90.0072
PA3621_fdxA_at	PA3621	98.6121	97.6461
PA3042_at	PA3042	92.2314	94.6068
PA3901_fecA_at	PA3901	88.1038	60.7504
PA3369_at	PA3369	99.7296	94.6068
PA3031_at	PA3031	97.4585	70.5718
PA3327_at	PA3327	82.6784	92.4784
PA2223_at	PA2223	86.8962	65.7738
PA5153_at	PA5153	92.1683	96.3113
PA5208_at	PA5208	84.6972	74.9188
PA1733_at	PA1733	93.4211	81.9354
PA1173_napB_at	PA1173	99.2069	84.9206
PA4218_at	PA4218	89.6539	96.3113
PA1784_at	PA1784	92.3486	98.8907
PA2569_at	PA2569	91.5465	81.9354
PA3876_narK2_at	PA3876	92.7001	65.7738
PA1596_htpG_at	PA1596	84.5981	94.6068
PA0109_at	PA0109	96.5753	81.9354
PA0505_at	PA0505	98.3237	94.6068
PA0079_at	PA0079	92.655	81.9354
PA2504_at	PA2504	87.9326	90.0072
PA5481_at	PA5481	93.1687	90.0072
PA5306_at	PA5306	93.349	70.5718
PA1888_at	PA1888	92.3035	92.4784
PA0087_at	PA0087	95.9895	60.7504
PA0167_at	PA0167	92.7181	78.7157
PA2331_at	PA2331	90.3749	96.3113
PA0484_at	PA0484	95.3677	96.3113
PA4321_at	PA4321	82.5433	60.7504
PA4573_at	PA4573	98.558	94.6068
PA1874_at	PA1874	85.1208	81.9354
PA1086_flgK_at	PA1086	95.2055	90.0072
PA0170_at	PA0170	84.1294	74.9188
PA2234_at	PA2234	82.4441	60.7504
PA3487_at	PA3487	93.6554	74.9188
PA3040_at	PA3040	96.5032	96.3113
PA5100_hutU_at	PA5100	88.3652	92.4784
PA0107_at	PA0107	99.5133	97.6461
PA2592_at	PA2592	87.8875	78.7157
PA5527_at	PA5527	93.8807	74.9188
PA5043_pilN_at	PA5043	85.5534	87.6263
PA3038_at	PA3038	95.2235	92.4784
PA3880_at	PA3880	93.0786	92.4784
PA3392_nosZ_at	PA3392	95.9265	96.3113
PA5108_at	PA5108	94.124	70.5718
PA4171_at	PA4171	87.2657	65.7738
PA1659_at	PA1659	96.8637	74.9188
PA0796_prpB_at	PA0796	82.3901	94.6068
PA0997_at	PA0997	95.8183	97.6461
PA2619_infA_at	PA2619	91.8709	97.6461
PA1677_at	PA1677	89.1402	65.7738
PA0631_at	PA0631	98.1345	81.9354
PA0872_phhA_at	PA0872	97.2062	92.4784
PA2171_at	PA2171	86.2653	92.4784
PA0617_at	PA0617	97.3324	87.6263
PA1699_at	PA1699	80.173	65.7738
PA3945_at	PA3945	96.3951	84.9206
PA2114_at	PA2114	94.3043	94.6068
PA1667_at	PA1667	97.0981	74.9188
PA1342_at	PA1342	80.903	96.3113
PA2985_at	PA2985	89.9964	65.7738
PA5546_at	PA5546	98.9005	96.3113
PA4354_at	PA4354	93.1867	78.7157
PA0755_at	PA0755	81.606	74.9188
PA0200_i_at	PA0200	85.6164	90.0072
PA0588_at	PA0588	99.8198	96.3113
PA4220_i_at	PA4220	94.845	84.9206
PA0579_rpsU_at	PA0579	93.6193	90.0072
PA0526_at	PA0526	80.3172	81.9354
PA4221_fptA_at	PA4221	89.4196	98.3856
PA5316_rpmB_at	PA5316	90.9697	97.6461
PA3391_nosR_at	PA3391	85.4001	84.9206
PA1903_s_at	PA1903	88.0858	99.3236
PA1774_at	PA1774	91.2311	92.4784
PA2000_at	PA2000	98.1975	94.6068
PA1456_cheY_at	PA1456	85.7246	70.5718
PA3351_at	PA3351	88.1939	74.9188
PA2820_at	PA2820	86.734	65.7738
PA3788_at	PA3788	89.0681	74.9188
PA4680_at	PA4680	84.0393	60.7504
PA4770_lldP_at	PA4770	87.9326	92.4784
PA4130_at	PA4130	85.7877	99.6302
PA4762_grpE_at	PA4762	81.3987	94.6068
PA3370_at	PA3370	95.7372	84.9206
PA4497_at	PA4497	84.9946	70.5718
PA4004_at	PA4004	85.1658	74.9188
PA4324_at	PA4324	92.682	90.0072
PA0036_trpB_at	PA0036	94.7549	60.7504
PA0284_at	PA0284	94.6197	97.6461
PA3919_at	PA3919	93.9438	84.9206
PA4812_fdnG_at	PA4812	87.2386	87.6263
PA1106_at	PA1106	88.3652	65.7738
PA2622_cspD_at	PA2622	99.243	87.6263
PA4211_g_at	PA4211	91.186	98.3856
PA1545_at	PA1545	95.7823	99.3236
PA3692_at	PA3692	89.726	90.0072
PA0197_at	PA0197	81.4798	60.7504
PA3723_at	PA3723	97.2693	99.6302
PA1564_at	PA1564	82.9939	70.5718
PA0624_at	PA0624	97.9813	98.8907
PA4733_acsB_at	PA4733	80.903	90.0072
PA0747_at	PA0747	85.2289	94.6068
PA0038_at	PA0038	97.774	90.0072
PA3744_rimM_at	PA3744	88.8879	96.3113
PA1747_at	PA1747	89.4917	78.7157
PA3158_wbpB_at	PA3158	93.8536	60.7504
PA0090_at	PA0090	96.9539	90.0072
PA1317_cyoA_at	PA1317	87.3919	78.7157
PA4442_cysN_at	PA4442	81.1464	84.9206
PA2862_lipA_at	PA2862	92.8893	90.0072
PA3009_at	PA3009	95.6831	81.9354
PA2001_atoB_at	PA2001	91.4654	90.0072
PA2195_hcnC_at	PA2195	95.8904	96.3113
PA4255_rpmC_at	PA4255	85.7246	94.6068
PA0281_cysW_at	PA0281	82.8497	65.7738
PA4325_at	PA4325	92.3486	81.9354
PA3874_narH_at	PA3874	98.3958	84.9206
PA3472_at	PA3472	93.376	87.6263
PA2426_pvdS_at	PA2426	87.8605	97.6461
PA5255_algQ_at	PA5255	93.0425	60.7504
PA1984_s_at	PA1984	91.7628	99.3236
PA4713_at	PA4713	90.8796	74.9188
PA3577_i_at	PA3577	98.1074	74.9188
PA2300_chiC_at	PA2300	83.3273	99.3236
PA2110_at	PA2110	96.6655	94.6068
PA5253_algP_at	PA5253	93.5292	74.9188
PA4747_secG_at	PA4747	89.2934	81.9354
PA0514_nirL_at	PA0514	97.5847	78.7157
PA1830_at	PA1830	87.536	94.6068
PA0518_nirM_at	PA0518	98.9366	99.3236
PA5098_hutH_at	PA5098	84.6972	84.9206
PA0519_nirS_at	PA0519	99.5674	96.3113
PA4674_at	PA4674	91.2581	65.7738
PA0517_nirC_at	PA0517	96.0977	87.6263
PA0060_at	PA0060	94.1961	65.7738
PA1673_at	PA1673	84.2916	92.4784
PA5017_at	PA5017	91.7898	60.7504
PA2760_at	PA2760	82.6784	97.6461
PA0086_at	PA0086	96.4852	65.7738
PA3231_at	PA3231	89.7711	60.7504
PA3907_at	PA3907	91.6727	78.7157
PA0905_csrA_at	PA0905	96.2329	81.9354
PA3790_oprC_at	PA3790	97.1341	74.9188
PA0911_at	PA0911	98.0083	70.5718
PA1869_at	PA1869	93.7275	97.6461
PA4357_r_at	PA4357	84.6972	65.7738
PA4133_at	PA4133	97.1161	96.3113
PA4356_xenB_at	PA4356	82.336	65.7738
PA3477_rhlR_at	PA3477	85.5534	97.6461
PA4333_at	PA4333	82.9488	94.6068
PA4143_at	PA4143	85.4903	65.7738
PA2633_at	PA2633	93.7545	74.9188
PA4017_at	PA4017	80.7408	60.7504
PA5429_aspA_at	PA5429	83.3273	98.8907
PA4228_pchD_at	PA4228	89.1402	98.3856
PA3496_at	PA3496	95.5299	78.7157
PA1095_at	PA1095	99.6936	90.0072
PA3330_at	PA3330	86.9953	92.4784
PA0175_at	PA0175	87.4189	87.6263
PA0622_at	PA0622	98.3598	97.6461
PA4131_at	PA4131	98.9726	99.6302
PA5554_atpD_at	PA5554	80.5876	92.4784
PA1656_at	PA1656	94.7188	65.7738
PA4219_at	PA4219	89.708	84.9206
PA3353_at	PA3353	93.2498	92.4784
PA0646_at	PA0646	96.1968	87.6263
PA3431_at	PA3431	81.8944	78.7157
PA4888_at	PA4888	85.0757	74.9188
PA4670_prs_at	PA4670	89.3655	92.4784
PA3559_at	PA3559	93.3129	65.7738
PA5312_at	PA5312	86.2653	87.6263
PA0546_metK_at	PA0546	85.9048	98.3856
PA1088_at	PA1088	87.6532	74.9188
PA1999_at	PA1999	99.3331	98.8907
PA4298_at	PA4298	93.5743	65.7738
PA1473_at	PA1473	92.1323	70.5718
PA1663_at	PA1663	97.0079	60.7504
