## Supplementary material for "Generative neural networks separate common and specific transcriptional responses": Table S3

### Sheet: Table 1
Gene Name	Gene Number	log (Δcrc/WT)	adjusted pvalue	Z score	log(ΔcbrB/WT)	adjusted pvalue	Z score
argA	PA5204	-0.181732	0.908351	1.23728	0.756582	0.0772541	8.44978
aotJ	PA0888	-0.238475	0.849701	0.728557	-0.71352	0.0606553	4.91943
aotP	PA0892	0.264664	0.811504	0.867825	-0.595325	0.147158	3.91703
aotQ	PA0889	0.105908	0.948478	-1.44377	-0.442327	0.222074	2.37561
aotM	PA0890	0.247727	0.808334	-1.07891	-0.523785	0.164421	2.09562
